# Sequence-based Functional Metagenomics Reveals Novel Natural Diversity of Functioning CopA in Environmental Microbiomes

**DOI:** 10.1101/2022.02.12.480192

**Authors:** Wenjun Li, Likun Wang, Xiaofang Li, Xin Zheng, Michael F. Cohen, Yong-Xin Liu

**Author notes:** Corresponding authors (Li X); (Liu Y). Equal contribution: Wenjun Li and Likun Wang contributed equally to this work.

## Abstract

Exploring natural diversity of functional genes/proteins from environmental DNA (eDNA) in a high-throughput fashion remains challenging. In this study, we developed a sequence-based functional metagenomics procedure for mining the diversity of copper resistance gene *copA* in global microbiomes, by combining the metagenomic assembly technology, local BLAST, evolutionary trace analysis (ETA), chemical synthesis, and conventional functional genomics. In total, 88 metagenomes were collected from a public database and subjected to *copA* detection, resulting in 93,899 hits. Manual curation of 1214 hits of high-confidence led to the retrieval of 517 unique CopA candidates, which were further subjected to ETA. Eventually 175 novel *copA* sequences of high-quality were discovered. Phylogenetic analysis showed that almost all of these putative CopA proteins are distantly related to known CopA proteins, with 55 sequences from totally unknown species. Ten novel and three known *copA* genes were chemically synthesized for further functional genomic tests using the Cu-sensitive *Escherichia coli* (Δ*copA*). Growth test and Cu uptake determination showed that five novel clones had positive effects on host Cu resistance and uptake. One recombinant harboring *copA*-like 15 (*copAL15*) successfully restored Cu resistance of host with a substantially enhanced Cu uptake. Two novel *copA* genes were fused with the *gfp* gene and expressed in *E. coli* for microscopic observation. Imaging results showed that they were successfully expressed and their proteins were localized to the membrane. The results here greatly expand the diversity of known CopA proteins, and the sequence-based procedure developed overcomes biases in length, screening methods, and abundance of conventional functional metagenomics.
