## Supplementary material for "Sequence-based Functional Metagenomics Reveals Novel Natural Diversity of Functioning CopA in Environmental Microbiomes": Table S

### Sheet: Table S1
Table S1. Basic information of reported CopA from the fourteen bacterial species.
UniProt gene ID	Organism	Length(AA)	Description	TMHa	Reference
P32113	Enterococcus hirae	727	Probable copper-importing P-type ATPase	8	[1]
O29777	Archaeoglobus fulgidus	804	Probable copper-exporting P-type ATPase	8	[2]
Q8XD24	Escherichia coli	834		8	[3, 4]
Q59385
Q5HCZ3	Staphylococcus aureus	802		8	[5]
Q2FV64
A6QK47
Q2FDV0
A8Z3F8
Q8NUQ9
Q6G6B7
Q99R80
A5IVY3
A6U4T8
Q7A3E6
A7X6S1
Q2YWA3
Q6GDP1
Q5HL56	Staphylococcus epidermidis	794		8	Manually annotated in Uniprot
Q8CN02
Q4L970	Staphylococcus haemolyticus	795		8	Manually annotated in Uniprot
Q8ZCA7	Yersinia pestis	961		8	Manually annotated in Uniprot
Q4A0G1	Staphylococcus saprophyticus subsp. saprophyticus	794		8	Manually annotated in Uniprot
Q9ZM69	Helicobacter pylori	745		8	Manually annotated in Uniprot
P77871
Q59467
O08462
P55989
O32619	Helicobacter felis	732		9	Manually annotated in Uniprot
Q9KPZ7	Vibrio cholerae serotype	915		8	Manually annotated in Uniprot
O32220	Bacillus subtilis	802		8	[6]
Q8ZR95	Salmonella typhimurium	833		8	[7]
Q8Z8S4	Salmonella typhi	833		8	Manually annotated in Uniprot
Q5ZWR1	Legionella pneumophila subsp.+B3:B36 pneumophila	736		8	[8]
*TMH stands for transmembrane helices
1	Odermatt A, Suter H, Krapf R, Solioz M: Primary structure of two P-type ATPases involved in copper homeostasis in Enterococcus hirae. J Biol Chem 1993, 268(17):12775-12779.
2	Mandal AK, Cheung WD, Arguello JM: Characterization of a thermophilic P-type Ag+/Cu+-ATPase from the extremophile Archaeoglobus fulgidus. J Biol Chem 2002, 277(9):7201-7208.
3	Padilla-Benavides T, George Thompson AM, McEvoy MM, Arguello JM: Mechanism of ATPase-mediated Cu+ export and delivery to periplasmic chaperones: the interaction of Escherichia coli CopA and CusF. J Biol Chem 2014, 289(30):20492-20501.
4	Rensing C, Fan B, Sharma R, Mitra B, Rosen BP: CopA: An Escherichia coli Cu(I)-translocating P-type ATPase. Proc Natl Acad Sci U S A 2000, 97(2):652-656.
5	Sitthisak S, Knutsson L, Webb JW, Jayaswal RK: Molecular characterization of the copper transport system in Staphylococcus aureus. Microbiology (Reading) 2007, 153(Pt 12):4274-4283.
6	Radford DS, Kihlken MA, Borrelly GP, Harwood CR, Le Brun NE, Cavet JS: CopZ from Bacillus subtilis interacts in vivo with a copper exporting CPx-type ATPase CopA. FEMS Microbiol Lett 2003, 220(1):105-112.
7	Espariz M, Checa SK, Audero MEP, Pontel LB, Soncini FC: Dissecting the Salmonella response to copper. Microbiology (Reading) 2007, 153(Pt 9):2989-2997.
8	Andersson M, Mattle D, Sitsel O, Klymchuk T, Nielsen AM, Moller LB, White SH, Nissen P, Gourdon P: Copper-transporting P-type ATPases use a unique ion-release pathway. Nat Struct Mol Biol 2014, 21(1):43-48.

### Sheet: Table S2
Table S2. Assemblage and blast results of the 88 metagenomic datasets.
Dataset ID	Total bases	Total reads	Contigs (#)	Proteins (#)	Largest contig	N50	Total matches
	count (bp)	count (#)			length (bp)		after blasting (#)
mgm4440282	38502057	388627	21		1978	1258	0
mgm4441138	144206508	138453	6405		8608	1366	32
mgm4481318	48481633	282068	5389		15226	1746	18
mgm4543783	2698799435	5730646	227826		21405	1414	414
mgm4559934	290088400	480319	52284		211365	3588	333
mgm4569536	310231290	982123	31292		7751	493	64
mgm4604830	1122131210	11110210	158480		2186	411	100
mgm4635292	171040298	342280	304330		4756	443	1102
mgm4636838	342308106	1605795	47037		2031	396	86
mgm4640770	1061289375	8490315	56170		25238	411	107
mgm4654031	461408862	2528610	62816		1636	370	94
mgm4664132	743136365	4092658	1016		5099	1447	5
mgm4689240	112874758	636690	2731		1084	355	9
mgm4694055	3340235445	28360469	7404		15933	1752	33
mgm4705070	5559605502	16139625	51883		105042	2367	385
mgm4740557	962829566	9532966	8030		37727	1584	68
mgm4740558	1590780502	15750302	5453		12079	1380	19
mgm4740559	806031106	7980506	792		3786	1286	0
mgm4754648	670265189	6636289	0		0	0	NA
mgm4754661	697011504	6901104	1		1275	1275	0
mgm4780529	1257411698	5866329	83003		165337	1307	212
mgm4780548	997043816	4528830	131703		367834	1284	348
mgm4785115	4678335961	25737732	879736		4223	391	1034
mgm4785280	5303559934	30670658	1460078		69527	474	10659
mgm4800430	1075247519	4938537	227637		302600	709	538
mgm4805886	113694840	710265	145991		2981	357	418
mgm4815686	3258523350	21723489	242		2958	1291	132
mgm4819059	658065701	4358051	10673		44135	4014	27
mgm4819113	823699715	5454965	53126		38369	451	112
mgm481917A33:A349	102042478	675778	6058		3630	483	15
mgm4819196	379560697	2513647	16355		10332	621	28
mgm4819238	486590705	3222455	38563		7601	434	62
mgm4819352	131856069	873219	9431		6229	414	19
mgm4819360	143638750	951250	11215		27527	430	23
mgm4819373	1197697874	7931774	33201		2446	357	27
mgm4819377	726335670	4810170	43714		32477	644	76
mgm4820470	132858256	879856	896		2384	345	0
mgm4820474	658065701	4358051	10209		84494	7993	30
mgm4827558	13256917	89570	174		5527	394	0
mgm4846246	698047178	2986100	137705		23104	486	309
mgm4866093	275333019	273948	192136		28152	2426	211
mgm4869426	959481886	315775	417058		36510	2233	340
mgm4926087	1513977019	5902784	375831		5609	366	406
Tailings1	69461465	44029	19524		50830	1155	76
Tailings2	21797134	19524	44029		359427	1789	211
Tailings3	72146312	40816	40816		89556	2129	266
Tailings4	130756269	82334	82334		13516	1734	512
mgm4443754	24210189	54344		58768			8
mgm4443755	30035399	57827		63729			3
mgm4443756	29292896	61672		66617			0
mgm4461675	156809137	389864		268832			354
mgm4510939	76571419	97768		125561			163
mgm4510941	49162469	56117		75038			72
mgm4510942	26796913	42585		52732			85
mgm4510943	52372093	74178		94758			122
mgm4510944	53884243	72536		94266			123
mgm4510945	54142157	71478		92901			146
mgm4510946	49216363	74745		93311			118
mgm4556493	162926938	1613138		1332132			813
mgm4556497	162926938	1613138		1278907			716
mgm4556501	257249323	2547023		1775484			1012
mgm4556505	257249323	2547023		1737663			932
mgm4556509	41926615	415115		330475			201
mgm4623639	1152978428	11415628		8918185			2092
mgm4623640	1363452328	13499528		9551839			2197
mgm4623641	266181258	2635458		11080559			2717
mgm4623643	1541232730	15259730		2179967			419
mgm4623645	1280467698	12677898		12112540			2836
mgm4623648	711577500	7115775		10173084			2137
mgm4626292	711577500	7115775		6617871			4215
mgm4626293	2910226200	29102262		27073266			15384
mgm4654022	830740317	4484452		4317359			2379
mgm4654023	711633780	3762792		3613450			1958
mgm4754653	904502066	8955466		3			0
mgm4779571	226100954	1707504		1339437			1369
mgm4779582	236630443	691427		620772			617
mgm4779593	297299561	2314785		1606334			1572
mgm4784118	294673007	263221		404559			594
mgm4784267	337590087	280494		455676			473
mgm4795328	1263293418	5301996		4504050			10659
mgm4805887	245769607	1504548		1425259			823
mgm4805888	292507271	1765833		1638493			892
mgm4805891	249364794	1511233		1337052			1146
mgm4805896	600660125	3503012		3109428			4781
mgm4805910	462334595	2656598		2409686			3666
mgm4819062	1197697874	7931774		6600579			2900
mgm4819070	309107570	2047070		1769789			891
mgm4819073	730894511	4840361		4008762			3354
Sum	67663009081	430203162	5500798	134409173			74939

### Sheet: Table S3
Table S3. Taxonomy of 175 novel genes by Kraken2 classification.
Name	taxid	Kingdom	Phylum	Class	Order	Family	Genus	Species				Number	Number-Known	Number-unknown
K141_95571|42-1676	232721	Bacteria	Proteobacteria	Betaproteobacteria	Burkholderiales	Comamonadaceae	Acidovorax	Acidovorax sp. JS42			Kingdom	3	2	6
Dir16_k141_57160|10-1869|p	1853699	Archaea	Euryarchaeota	Halobacteria	Haloferacales	Halorubraceae	Halorubrum	Halorubrum sp. CBA1229			Phylum	9	8	14
Dir16_k141_78172|2444-3|p	183963	Archaea	Euryarchaeota	Halobacteria	Unassigned	Unassigned	Unassigned	Unassigned			Class	16	15	26
Dir16_k141_121613|1970-3|p	1048396	Archaea	Euryarchaeota	Halobacteria	Haloferacales	Halorubraceae	Halopenitus	Halopenitus persicus			Order	37	36	32
Dir16_k141_99821|2124-343|w	519442	Archaea	Euryarchaeota	Halobacteria	Halobacteriales	Haloarculaceae	Halorhabdus	Halorhabdus utahensis			Family	48	47	45	tree 130
Dir16_k141_257479|38-1786|w	1710541	Archaea	Euryarchaeota	Halobacteria	Halobacteriales	Unassigned	Salinibaculum	Salinibaculum litoreum			Genus	70	69	38
Dir16_k141_70649|1685-144|w	225849	Bacteria	Proteobacteria	Gammaproteobacteria	Alteromonadales	Shewanellaceae	Shewanella	Shewanella piezotolerans			Species	75	74	55
Dir16_k141_149546|4006-2348|w	634157	Archaea	Euryarchaeota	Halobacteria	Haloferacales	Halorubraceae	Halorubrum	Halorubrum sp. PV6
Dir16_k141_18523|7079-9682|w	1644055	Archaea	Euryarchaeota	Halobacteria	Haloferacales	Unassigned	Unassigned	Unassigned
Dir16_k141_32303|505-2283|p	1932360	Archaea	Euryarchaeota	Halobacteria	Halobacteriales	Haloarculaceae	Halorientalis	Halorientalis sp. IM1011
Dir16_k141_278627|386-2026|p	1853699	Archaea	Euryarchaeota	Halobacteria	Haloferacales	Halorubraceae	Halorubrum	Halorubrum sp. CBA1229
Dir16_k141_71592|8175-10340|p	1932360	Archaea	Euryarchaeota	Halobacteria	Halobacteriales	Haloarculaceae	Halorientalis	Halorientalis sp. IM1011
Dir16_k141_174136|91-1950|p	406552	Archaea	Euryarchaeota	Halobacteria	Natrialbales	Natrialbaceae	Natrinema	Natrinema sp. J7-2
Dir16_k141_63594|1924-2|p	2739057	Archaea	Euryarchaeota	Halobacteria	Haloferacales	Halorubraceae	Halorubrum	Halorubrum sp. RHB-C
Dir16_k141_232099|1167-3530|w	755307	Archaea	Euryarchaeota	Halobacteria	Haloferacales	Halorubraceae	Salinigranum	Salinigranum rubrum
Dir16_k141_179160|1955-3|p	2236	Archaea	Euryarchaeota	Halobacteria	Halobacteriales	Halobacteriaceae	Unassigned	Unassigned
Dir16_k141_75583|3610-1352|w	755307	Archaea	Euryarchaeota	Halobacteria	Haloferacales	Halorubraceae	Salinigranum	Salinigranum rubrum
Dir16_k141_56799|747-2672|w	131567	Unassigned	Unassigned	Unassigned	Unassigned	Unassigned	Unassigned	Unassigned
Dir16_k141_114290|83-1957|w	2692425	Bacteria	Firmicutes	Bacilli	Bacillales	Bacillaceae	Pontibacillus	Pontibacillus sp. HMF3514
Dir16_k141_70353|3514-908|w	183963	Archaea	Euryarchaeota	Halobacteria	Unassigned	Unassigned	Unassigned	Unassigned
Dir16_k141_198389|1889-3|p	1816183	Archaea	Euryarchaeota	Halobacteria	Haloferacales	Haloferacaceae	Haloplanus	Haloplanus rallus
Dir16_k141_185451|2817-739|w	146919	Bacteria	Bacteroidetes	Unassigned	Bacteroidetes Order II. Incertae sedis	Rhodothermaceae	Salinibacter	Salinibacter ruber
Dir16_k141_18360|260-2521|w	131567	Unassigned	Unassigned	Unassigned	Unassigned	Unassigned	Unassigned	Unassigned
k141_6753|825-3161|w	47917	Bacteria	Proteobacteria	Gammaproteobacteria	Enterobacterales	Yersiniaceae	Serratia	Serratia fonticola
k141_55595|3053-966|w	633149	Bacteria	Proteobacteria	Alphaproteobacteria	Caulobacterales	Caulobacteraceae	Brevundimonas	Brevundimonas subvibrioides
k141_142846|4139-2301|w	358220	Bacteria	Proteobacteria	Betaproteobacteria	Burkholderiales	Comamonadaceae	Acidovorax	Acidovorax sp. KKS102
k141_68860|880-2721|p	1599	Bacteria	Firmicutes	Bacilli	Lactobacillales	Lactobacillaceae	Latilactobacillus	Lactobacillus sakei
k141_23908|6-1715|w	2754694	Bacteria	Bacteroidetes	Flavobacteriia	Flavobacteriales	Weeksellaceae	Chryseobacterium	Chryseobacterium manosquense
k141_13813|24-2279|p	1265445	Bacteria	Bacteroidetes	Flavobacteriia	Flavobacteriales	Weeksellaceae	Chryseobacterium	Chryseobacterium camelliae
K141_42682|4584-1717	1851	Bacteria	Actinobacteria	Actinobacteria	Pseudonocardiales	Pseudonocardiaceae	Saccharomonospora	Unassigned
K141_34212|3992-6418	2	Bacteria	Unassigned	Unassigned	Unassigned	Unassigned	Unassigned	Unassigned
K141_54883|5279-7756	1536648	Bacteria	Chloroflexi	Dehalococcoidia	Unassigned	Unassigned	Dehalogenimonas	Dehalogenimonas sp. GP
K141_149663|2411-438	2735554	Bacteria	Proteobacteria	Betaproteobacteria	Burkholderiales	Comamonadaceae	Diaphorobacter	Diaphorobacter sp. JS3050
Dir22_k141_25233|2047-329	429009	Bacteria	Firmicutes	Clostridia	Thermoanaerobacterales	Thermoanaerobacteraceae	Ammonifex	Ammonifex degensii
lcl|ORF1	1827	Bacteria	Actinobacteria	Actinobacteria	Corynebacteriales	Nocardiaceae	Rhodococcus	Unassigned
K141_18419|19270-21651	1224	Bacteria	Proteobacteria	Unassigned	Unassigned	Unassigned	Unassigned	Unassigned
Dir27_k141_6331|506-2236	2686288	Bacteria	Cyanobacteria	Unassigned	Chroococcales	Microcystaceae	Microcystis	Microcystis aeruginosa
tailings-c49494|1806-4328|w	2060312	Bacteria	Proteobacteria	Alphaproteobacteria	Sphingomonadales	Erythrobacteraceae	Altererythrobacter	Altererythrobacter sp. B11
tailings-c37021|5096-2631|w	348824	Bacteria	Proteobacteria	Alphaproteobacteria	Rhizobiales	Rhizobiaceae	Rhizobium	Rhizobium favelukesii
tailings-c38481|11612-9210|w	1088721	Bacteria	Proteobacteria	Alphaproteobacteria	Sphingomonadales	Sphingomonadaceae	Novosphingobium	Novosphingobium pentaromativorans
tailings-c45924|3603-1555|w	2614913	Bacteria	Proteobacteria	Alphaproteobacteria	Rhodobacterales	Rhodobacteraceae	Roseovarius	Unassigned
tailings-c38745|6054-3622|w	1163617	Bacteria	Proteobacteria	Betaproteobacteria	Nitrosomonadales	Sulfuricellaceae	Sulfuricella	Sulfuricella denitrificans
tailings-c37223|28729-26603|w	2715211	Bacteria	Proteobacteria	Alphaproteobacteria	Rhodobacterales	Rhodobacteraceae	Monaibacterium	Monaibacterium sp. ALG8
tailings-c50757|1881-1|p	335929	Bacteria	Proteobacteria	Alphaproteobacteria	Sphingomonadales	Erythrobacteraceae	Unassigned	Unassigned
tailings-c47912|2166-73|w	2	Bacteria	Unassigned	Unassigned	Unassigned	Unassigned	Unassigned	Unassigned
tailings-c27346|1640-3|p	131567	Unassigned	Unassigned	Unassigned	Unassigned	Unassigned	Unassigned	Unassigned
tailings-c37376|19937-17580|w	165697	Bacteria	Proteobacteria	Alphaproteobacteria	Sphingomonadales	Sphingomonadaceae	Sphingopyxis	Unassigned
tailings-c47167|4413-64|p	2060312	Bacteria	Proteobacteria	Alphaproteobacteria	Sphingomonadales	Erythrobacteraceae	Altererythrobacter	Altererythrobacter sp. B11
tailings-c37553|22011-19690|w	762376	Bacteria	Proteobacteria	Betaproteobacteria	Burkholderiales	Alcaligenaceae	Achromobacter	Achromobacter xylosoxidans
tailings-c46474|6276-8525|w	29571	Bacteria	Proteobacteria	Gammaproteobacteria	Oceanospirillales	Halomonadaceae	Halomonas	Halomonas subglaciescola
tailings-c37041|5092-2381|w	2653851	Bacteria	Actinobacteria	Rubrobacteria	Rubrobacterales	Rubrobacteraceae	Rubrobacter	Rubrobacter sp. SCSIO 52909
tailings-c37041|33217-30824|w	2653851	Bacteria	Actinobacteria	Rubrobacteria	Rubrobacterales	Rubrobacteraceae	Rubrobacter	Rubrobacter sp. SCSIO 52909
tailings-c37401|3923-846|w	585455	Bacteria	Proteobacteria	Gammaproteobacteria	Chromatiales	Unassigned	Thiohalobacter	Thiohalobacter thiocyanaticus
tailings-c37401|13114-11045|w	585455	Bacteria	Proteobacteria	Gammaproteobacteria	Chromatiales	Unassigned	Thiohalobacter	Thiohalobacter thiocyanaticus
tailings-c49511|12-1985|w	28211	Bacteria	Proteobacteria	Alphaproteobacteria	Unassigned	Unassigned	Unassigned	Unassigned
CopAL15|tailings-c37227|10178-7653|w	648995	Bacteria	Proteobacteria	Alphaproteobacteria	Rhizobiales	Rhizobiaceae	Rhizobium	Rhizobium pusense
tailings-c38050|2265-754|w	2	Bacteria	Unassigned	Unassigned	Unassigned	Unassigned	Unassigned	Unassigned
tailings-c46952|963-3587|w	1675686	Bacteria	Proteobacteria	Gammaproteobacteria	Acidiferrobacterales	Acidiferrobacteraceae	Sulfurifustis	Sulfurifustis variabilis
tailings-c69324|534-2588|w	866536	Bacteria	Bacteroidetes	Cytophagia	Cytophagales	Cyclobacteriaceae	Belliella	Belliella baltica
tailings-c46281|2726-666|w	128780	Bacteria	Proteobacteria	Gammaproteobacteria	Xanthomonadales	Xanthomonadaceae	Stenotrophomonas	Stenotrophomonas acidaminiphila
tailings-c50706|1757-3|p	561184	Bacteria	Proteobacteria	Alphaproteobacteria	Rhodobacterales	Rhodobacteraceae	Mameliella	Mameliella alba
tailings-c88220|1575-1|p	2762748	Bacteria	Proteobacteria	Alphaproteobacteria	Sphingomonadales	Sphingomonadaceae	Sphingosinithalassobacter	Sphingosinithalassobacter sp. CS137
tailings-c45235|4523-2376|w	1555112	Bacteria	Firmicutes	Limnochordia	Limnochordales	Limnochordaceae	Limnochorda	Limnochorda pilosa
tailings-c56181|504-2603|w	1331730	Bacteria	Actinobacteria	Actinobacteria	Micrococcales	Microbacteriaceae	Chryseoglobus	Unassigned
tailings-c38609|16-2004|w	2653851	Bacteria	Actinobacteria	Rubrobacteria	Rubrobacterales	Rubrobacteraceae	Rubrobacter	Rubrobacter sp. SCSIO 52909
tailings-c86047|1734-1|p	1762	Bacteria	Actinobacteria	Actinobacteria	Corynebacteriales	Mycobacteriaceae	Unassigned	Unassigned
tailings-c48917|3927-2356|w	585455	Bacteria	Proteobacteria	Gammaproteobacteria	Chromatiales	Unassigned	Thiohalobacter	Thiohalobacter thiocyanaticus
tailings-c46321|3064-5442|w	288000	Bacteria	Proteobacteria	Alphaproteobacteria	Rhizobiales	Bradyrhizobiaceae	Bradyrhizobium	Bradyrhizobium sp. BTAi1
tailings-c49406|39-2039|p	1675686	Bacteria	Proteobacteria	Gammaproteobacteria	Acidiferrobacterales	Acidiferrobacteraceae	Sulfurifustis	Sulfurifustis variabilis
tailings-c45687|3312-967|w	83889	Bacteria	Proteobacteria	Gammaproteobacteria	Alteromonadales	Alteromonadaceae	Marinobacter	Unassigned
tailings-c37550|34737-37079|w	2607753	Bacteria	Actinobacteria	Actinobacteria	Streptomycetales	Streptomycetaceae	Streptomyces	Streptomyces sp. INR7
tailings-c82055|3784-1322|w	585455	Bacteria	Proteobacteria	Gammaproteobacteria	Chromatiales	Unassigned	Thiohalobacter	Thiohalobacter thiocyanaticus
tailings-c120961|292-2172|p	1671721	Bacteria	Proteobacteria	Gammaproteobacteria	Alteromonadales	Alteromonadaceae	Marinobacter	Marinobacter sp. CP1
tailings-c126602|1797-1|p	1671721	Bacteria	Proteobacteria	Gammaproteobacteria	Alteromonadales	Alteromonadaceae	Marinobacter	Marinobacter sp. CP1
tailings-c37947|15162-12997|w	1236	Bacteria	Proteobacteria	Gammaproteobacteria	Unassigned	Unassigned	Unassigned	Unassigned
tailings-c38137|7576-5381|w	1301	Bacteria	Firmicutes	Bacilli	Lactobacillales	Streptococcaceae	Streptococcus	Unassigned
tailings-c83228|3609-1759|w	49319	Bacteria	Actinobacteria	Rubrobacteria	Rubrobacterales	Rubrobacteraceae	Rubrobacter	Rubrobacter xylanophilus
tailings-c121111|88-2738|w	49319	Bacteria	Actinobacteria	Rubrobacteria	Rubrobacterales	Rubrobacteraceae	Rubrobacter	Rubrobacter xylanophilus
tailings-c46506|80-2362|w	2060312	Bacteria	Proteobacteria	Alphaproteobacteria	Sphingomonadales	Erythrobacteraceae	Altererythrobacter	Altererythrobacter sp. B11
tailings-c47170|10-1764|w	365046	Bacteria	Proteobacteria	Betaproteobacteria	Burkholderiales	Comamonadaceae	Ramlibacter	Ramlibacter tataouinensis
CopAL1|tailings-c37002|6380-4467|w	171865	Bacteria	Proteobacteria	Betaproteobacteria	Nitrosomonadales	Sulfuricellaceae	Sulfuriferula	Sulfuriferula plumbiphila
tailings-c46613|5106-3193|w	2	Bacteria	Unassigned	Unassigned	Unassigned	Unassigned	Unassigned	Unassigned
tailings-c45391|9594-7633|w	1972068	Bacteria	Proteobacteria	Gammaproteobacteria	Chromatiales	Thioalkalispiraceae	Sulfurivermis	Sulfurivermis fontis
tailings-c47525|4625-1833|w	165695	Bacteria	Proteobacteria	Alphaproteobacteria	Sphingomonadales	Sphingomonadaceae	Sphingobium	Unassigned
tailings-c45445|7159-9072|w	1972068	Bacteria	Proteobacteria	Gammaproteobacteria	Chromatiales	Thioalkalispiraceae	Sulfurivermis	Sulfurivermis fontis
tailings-c82108|860-2914|w	266117	Bacteria	Actinobacteria	Rubrobacteria	Rubrobacterales	Rubrobacteraceae	Rubrobacter	Rubrobacter xylanophilus
tailings-c37919|23109-26150|w	266779	Bacteria	Proteobacteria	Alphaproteobacteria	Rhizobiales	Phyllobacteriaceae	Chelativorans	Chelativorans sp. BNC1
tailings-c86338|1702-2|p	2653851	Bacteria	Actinobacteria	Rubrobacteria	Rubrobacterales	Rubrobacteraceae	Rubrobacter	Rubrobacter sp. SCSIO 52909
tailings-c47063|537-3029|w	317655	Bacteria	Proteobacteria	Alphaproteobacteria	Sphingomonadales	Sphingomonadaceae	Sphingopyxis	Sphingopyxis alaskensis
tailings-c83166|3063-4598|p	171865	Bacteria	Proteobacteria	Betaproteobacteria	Nitrosomonadales	Sulfuricellaceae	Sulfuriferula	Sulfuriferula plumbiphila
tailings_in_rep_c39163|1510-3984|w	2653852	Bacteria	Actinobacteria	Rubrobacteria	Rubrobacterales	Rubrobacteraceae	Rubrobacter	Rubrobacter sp. SCSIO 52915
tailings_in_rep_c37366|11709-9148|w	49319	Bacteria	Actinobacteria	Rubrobacteria	Rubrobacterales	Rubrobacteraceae	Rubrobacter	Rubrobacter xylanophilus
tailings_in_rep_c37503|14244-12286|w	1725411	Bacteria	Actinobacteria	Actinobacteria	Streptomycetales	Streptomycetaceae	Streptomyces	Streptomyces sp. CdTB01
tailings_in_rep_c38895|2706-1|p	266779	Bacteria	Proteobacteria	Alphaproteobacteria	Rhizobiales	Phyllobacteriaceae	Chelativorans	Chelativorans sp. BNC1
tailings_in_rep_c37613|2624-4603|w	265	Bacteria	Proteobacteria	Alphaproteobacteria	Rhodobacterales	Rhodobacteraceae	Paracoccus	Unassigned
tailings_in_rep_c52371|8-1609|p	1224	Bacteria	Proteobacteria	Unassigned	Unassigned	Unassigned	Unassigned	Unassigned
tailings_in_rep_c38582|7812-9503|w	1620215	Bacteria	Proteobacteria	Gammaproteobacteria	Acidiferrobacterales	Acidiferrobacteraceae	Sulfuricaulis	Sulfuricaulis limicola
tailings_in_rep_c50302|4799-2064|w	1224	Bacteria	Proteobacteria	Unassigned	Unassigned	Unassigned	Unassigned	Unassigned
tailings_in_rep_c37862|16763-14310|w	28211	Bacteria	Proteobacteria	Alphaproteobacteria	Unassigned	Unassigned	Unassigned	Unassigned
tailings_in_rep_c37535|4014-1663|w	171865	Bacteria	Proteobacteria	Betaproteobacteria	Nitrosomonadales	Sulfuricellaceae	Sulfuriferula	Sulfuriferula plumbiphila
tailings_in_rep_c66125|2670-292|w	2	Bacteria	Unassigned	Unassigned	Unassigned	Unassigned	Unassigned	Unassigned
tailings_in_rep_c37861|6279-3586|w	2493669	Bacteria	Proteobacteria	Alphaproteobacteria	Rhizobiales	Phyllobacteriaceae	Mesorhizobium	Mesorhizobium sp. M1D.F.Ca.ET.043.01.1.1
tailings_in_rep_c37861|21803-19659|w	2602067	Bacteria	Proteobacteria	Alphaproteobacteria	Rhodobacterales	Rhodobacteraceae	Octadecabacter	Octadecabacter sp. SW4
tailings_in_rep_c36904|25315-27351|p	49319	Bacteria	Actinobacteria	Rubrobacteria	Rubrobacterales	Rubrobacteraceae	Rubrobacter	Rubrobacter xylanophilus
tailings_in_rep_c37577|6211-3767|w	1224	Bacteria	Proteobacteria	Unassigned	Unassigned	Unassigned	Unassigned	Unassigned
tailings_in_rep_c37577|7984-10278|w	2518343	Bacteria	Proteobacteria	Betaproteobacteria	Burkholderiales	Comamonadaceae	Acidovorax	Acidovorax sp. JMULE5
tailings_in_rep_c43114|3483-5930|w	1224	Bacteria	Proteobacteria	Unassigned	Unassigned	Unassigned	Unassigned	Unassigned
natural_in_rep_c39599|67-1740|w	32012	Bacteria	Proteobacteria	Betaproteobacteria	Burkholderiales	Unassigned	Thiomonas	Unassigned
natural_in_rep_c25286|5811-3466|w	1420916	Bacteria	Proteobacteria	Gammaproteobacteria	Alteromonadales	Alteromonadaceae	Marinobacter	Marinobacter similis
natural_in_rep_c30145|71-2347|w	374	Bacteria	Proteobacteria	Alphaproteobacteria	Rhizobiales	Bradyrhizobiaceae	Bradyrhizobium	Unassigned
natural_in_rep_c31164|2151-166|w	2589076	Bacteria	Proteobacteria	Alphaproteobacteria	Rhodobacterales	Rhodobacteraceae	Paracoccus	Paracoccus sp. AK26
natural_in_rep_c24669|6287-3822|w	348824	Bacteria	Proteobacteria	Alphaproteobacteria	Rhizobiales	Rhizobiaceae	Rhizobium	Rhizobium favelukesii
natural_in_rep_c38485|8539-6440|w	288000	Bacteria	Proteobacteria	Alphaproteobacteria	Rhizobiales	Bradyrhizobiaceae	Bradyrhizobium	Bradyrhizobium sp. BTAi1
natural_in_rep_c25294|6267-4375|w	119219	Bacteria	Proteobacteria	Betaproteobacteria	Burkholderiales	Burkholderiaceae	Cupriavidus	Cupriavidus metallidurans
natural_in_rep_c27430|3024-622|w	288000	Bacteria	Proteobacteria	Alphaproteobacteria	Rhizobiales	Bradyrhizobiaceae	Bradyrhizobium	Bradyrhizobium sp. BTAi1
natural_in_rep_c27420|505-2937|w	1163617	Bacteria	Proteobacteria	Betaproteobacteria	Nitrosomonadales	Sulfuricellaceae	Sulfuricella	Sulfuricella denitrificans
natural_in_rep_c27420|9321-7168|w	1224	Bacteria	Proteobacteria	Unassigned	Unassigned	Unassigned	Unassigned	Unassigned
natural_in_rep_c29295|2280-64|w	1236	Bacteria	Proteobacteria	Gammaproteobacteria	Unassigned	Unassigned	Unassigned	Unassigned
natural_in_rep_c25266|9371-7014|w	165697	Bacteria	Proteobacteria	Alphaproteobacteria	Sphingomonadales	Sphingomonadaceae	Sphingopyxis	Unassigned
natural_in_rep_c24761|1471-3732|w	434	Bacteria	Proteobacteria	Alphaproteobacteria	Rhodospirillales	Acetobacteraceae	Acetobacter	Unassigned
natural_in_rep_c27234|8036-6039|w	585455	Bacteria	Proteobacteria	Gammaproteobacteria	Chromatiales	Unassigned	Thiohalobacter	Thiohalobacter thiocyanaticus
natural_in_rep_c24673|28204-30681|w	266117	Bacteria	Actinobacteria	Rubrobacteria	Rubrobacterales	Rubrobacteraceae	Rubrobacter	Rubrobacter xylanophilus
natural_in_rep_c25093|9691-7166|w	648995	Bacteria	Proteobacteria	Alphaproteobacteria	Rhizobiales	Rhizobiaceae	Rhizobium	Rhizobium pusense
CopAL16|natural_in_rep_c24677|51-2705|w	2653851	Bacteria	Actinobacteria	Rubrobacteria	Rubrobacterales	Rubrobacteraceae	Rubrobacter	Rubrobacter sp. SCSIO 52909
natural_in_rep_c25144|12330-10183|w	821	Bacteria	Bacteroidetes	Bacteroidia	Bacteroidales	Unassigned	Phocaeicola	Phocaeicola vulgatus
natural_in_rep_c25290|2344-4491|w	1555112	Bacteria	Firmicutes	Limnochordia	Limnochordales	Limnochordaceae	Limnochorda	Limnochorda pilosa
natural_in_rep_c25156|31622-29562|w	128780	Bacteria	Proteobacteria	Gammaproteobacteria	Xanthomonadales	Xanthomonadaceae	Stenotrophomonas	Stenotrophomonas acidaminiphila
natural_in_rep_c26298|1079-3169|w	585455	Bacteria	Proteobacteria	Gammaproteobacteria	Chromatiales	Unassigned	Thiohalobacter	Thiohalobacter thiocyanaticus
Natural_in_rep_c24893|6595-8664	585455	Bacteria	Proteobacteria	Gammaproteobacteria	Chromatiales	Unassigned	Thiohalobacter	Thiohalobacter thiocyanaticus
natural_in_rep_c24674|17453-19846|w	2653851	Bacteria	Actinobacteria	Rubrobacteria	Rubrobacterales	Rubrobacteraceae	Rubrobacter	Rubrobacter sp. SCSIO 52909
natural_in_rep_c38576|4047-1702|w	83889	Bacteria	Proteobacteria	Gammaproteobacteria	Alteromonadales	Alteromonadaceae	Marinobacter	Unassigned
natural_in_rep_c24733|7609-9951|w	2607753	Bacteria	Actinobacteria	Actinobacteria	Streptomycetales	Streptomycetaceae	Streptomyces	Streptomyces sp. INR7
natural_in_rep_c27183|3752-1290|w	585455	Bacteria	Proteobacteria	Gammaproteobacteria	Chromatiales	Unassigned	Thiohalobacter	Thiohalobacter thiocyanaticus
natural_in_rep_c27509|2144-4588|w	1224	Bacteria	Proteobacteria	Unassigned	Unassigned	Unassigned	Unassigned	Unassigned
natural_in_rep_c24562|5176-2738|w	49319	Bacteria	Actinobacteria	Rubrobacteria	Rubrobacterales	Rubrobacteraceae	Rubrobacter	Rubrobacter xylanophilus
natural_in_rep_c25219|513-2708|w	1301	Bacteria	Firmicutes	Bacilli	Lactobacillales	Streptococcaceae	Streptococcus	Unassigned
natural_in_rep_c52203|2885-1032|w	49319	Bacteria	Actinobacteria	Rubrobacteria	Rubrobacterales	Rubrobacteraceae	Rubrobacter	Rubrobacter xylanophilus
natural_in_rep_c24968|31709-33622|w	171865	Bacteria	Proteobacteria	Betaproteobacteria	Nitrosomonadales	Sulfuricellaceae	Sulfuriferula	Sulfuriferula plumbiphila
natural_in_rep_c39673|168-2027|w	1239	Bacteria	Firmicutes	Unassigned	Unassigned	Unassigned	Unassigned	Unassigned
natural_in_rep_c24768|12390-14444|w	266117	Bacteria	Actinobacteria	Rubrobacteria	Rubrobacterales	Rubrobacteraceae	Rubrobacter	Rubrobacter xylanophilus
CopAL3|natural_in_rep_c24796|21091-18620|w	1208342	Bacteria	Proteobacteria	Alphaproteobacteria	Sphingomonadales	Sphingomonadaceae	Sphingobium	Sphingobium fuliginis
natural_in_rep_c24627|6765-9326|w	49319	Bacteria	Actinobacteria	Rubrobacteria	Rubrobacterales	Rubrobacteraceae	Rubrobacter	Rubrobacter xylanophilus
natural_in_rep_c24585|24854-22896|w	1725411	Bacteria	Actinobacteria	Actinobacteria	Streptomycetales	Streptomycetaceae	Streptomyces	Streptomyces sp. CdTB01
natural_in_rep_c24662|29898-28270|w	41297	Bacteria	Proteobacteria	Alphaproteobacteria	Sphingomonadales	Sphingomonadaceae	Unassigned	Unassigned
natural_in_rep_c25207|729-3428|w	2748	Bacteria	Firmicutes	Bacilli	Lactobacillales	Carnobacteriaceae	Carnobacterium	Carnobacterium divergens
natural_in_rep_c25077|10181-7800|w	2	Bacteria	Unassigned	Unassigned	Unassigned	Unassigned	Unassigned	Unassigned
natural_in_rep_c27170|502-2940|w	49319	Bacteria	Actinobacteria	Rubrobacteria	Rubrobacterales	Rubrobacteraceae	Rubrobacter	Rubrobacter xylanophilus
mineral_in_rep_c9281|1676-3|p	165695	Bacteria	Proteobacteria	Alphaproteobacteria	Sphingomonadales	Sphingomonadaceae	Sphingobium	Unassigned
mineral_in_rep_c7919|1587-1|p	702115	Bacteria	Proteobacteria	Gammaproteobacteria	Pseudomonadales	Pseudomonadaceae	Pseudomonas	Pseudomonas arsenicoxydans
mineral_in_rep_c12969|133-2133|p	1082933	Bacteria	Proteobacteria	Alphaproteobacteria	Rhizobiales	Phyllobacteriaceae	Mesorhizobium	Mesorhizobium amorphae
mineral_in_rep_c389|2057-3853|p	40137	Bacteria	Proteobacteria	Alphaproteobacteria	Rhizobiales	Bradyrhizobiaceae	Oligotropha	Oligotropha carboxidovorans
dir3_19076|1133-3163|w	131567	Unassigned	Unassigned	Unassigned	Unassigned	Unassigned	Unassigned	Unassigned
dir3_31199|258-2012|p	40323	Bacteria	Proteobacteria	Gammaproteobacteria	Xanthomonadales	Xanthomonadaceae	Stenotrophomonas	Unassigned
dir3_19076|3229-5364|p	2585771	Bacteria	Bacteroidetes	Flavobacteriia	Flavobacteriales	Flavobacteriaceae	Antarcticibacterium	Antarcticibacterium sp. PAMC 28998
dir3_83849|55-1941|p	1224	Bacteria	Proteobacteria	Unassigned	Unassigned	Unassigned	Unassigned	Unassigned
dir3_14276|488-2512|w	1807691	Bacteria	Bacteroidetes	Cytophagia	Cytophagales	Cyclobacteriaceae	Echinicola	Echinicola rosea
dir3_63249|2577-4739|w	2585771	Bacteria	Bacteroidetes	Flavobacteriia	Flavobacteriales	Flavobacteriaceae	Antarcticibacterium	Antarcticibacterium sp. PAMC 28998
dir3_59575|238-4552|p	32033	Bacteria	Proteobacteria	Gammaproteobacteria	Xanthomonadales	Xanthomonadaceae	Unassigned	Unassigned
dir3_43903|18-1910|w	55601	Bacteria	Proteobacteria	Gammaproteobacteria	Vibrionales	Vibrionaceae	Vibrio	Vibrio anguillarum
CopAL12|dir3_k99_43423|3066-703|w	2077182	Bacteria	Proteobacteria	Alphaproteobacteria	Sphingomonadales	Sphingomonadaceae	Sphingorhabdus	Sphingorhabdus sp. YGSMI21
dir8_k141_4879|3087-877|w	2	Bacteria	Unassigned	Unassigned	Unassigned	Unassigned	Unassigned	Unassigned
dir8_k141_553|2783-1212|w	2	Bacteria	Unassigned	Unassigned	Unassigned	Unassigned	Unassigned	Unassigned
dir7_k141_14392|1916-105|w	1660083	Bacteria	Nitrospirae	Nitrospira	Nitrospirales	Nitrospiraceae	Leptospirillum	Leptospirillum sp. Group II 'CF-1'
CopAL10|dir7_k141_21949|1918-2|p	1673428	Archaea	Euryarchaeota	Thermoplasmata	Thermoplasmatales	Cuniculiplasmataceae	Cuniculiplasma	Cuniculiplasma divulgatum
dir6_k141_36226|2534-276|w	1239	Bacteria	Firmicutes	Unassigned	Unassigned	Unassigned	Unassigned	Unassigned
dir6_k141_9882|11-1747|p	237609	Bacteria	Proteobacteria	Gammaproteobacteria	Pseudomonadales	Pseudomonadaceae	Pseudomonas	Pseudomonas alkylphenolica
dir6_k141_34011|3187-734|w	237609	Bacteria	Proteobacteria	Gammaproteobacteria	Pseudomonadales	Pseudomonadaceae	Pseudomonas	Pseudomonas alkylphenolica
dir6_k141_45515|20-1615|p	1552	Bacteria	Firmicutes	Clostridia	Clostridiales	Clostridiaceae	Clostridium	Clostridium estertheticum
K141_66212|2236-602	80840	Bacteria	Proteobacteria	Betaproteobacteria	Burkholderiales	Unassigned	Unassigned	Unassigned
K141_156057|53-1750	795665	Bacteria	Proteobacteria	Betaproteobacteria	Burkholderiales	Comamonadaceae	Hydrogenophaga	Hydrogenophaga sp. PBC
NO.21	1236	Bacteria	Proteobacteria	Gammaproteobacteria	Unassigned	Unassigned	Unassigned	Unassigned
NO.20	47917	Bacteria	Proteobacteria	Gammaproteobacteria	Enterobacterales	Yersiniaceae	Serratia	Serratia fonticola
NO.22	2560010	Bacteria	Actinobacteria	Actinobacteria	Actinomycetales	Actinomycetaceae	Actinomyces	Actinomyces sp. dk561
tailings_in_rep_c37028|19010-17382|w	0	Unassigned	Unassigned	Unassigned	Unassigned	Unassigned	Unassigned	Unassigned
dir8_k141_20563|1001-3037|w	0	Unassigned	Unassigned	Unassigned	Unassigned	Unassigned	Unassigned	Unassigned
Table S3B. Taxonomy of 34 known copA. Bacth classification by Kraken2 as control. The results are similar with NCBI annotation.
Name	taxid	Kingdom	Phylum	Class	Order	Family	Genus	Species					Number	Number-Known	Number-unknown
lcl|NC_017196.2_cds_WP_033882081.1_3314	1423	Bacteria	Firmicutes	Bacilli	Bacillales	Bacillaceae	Bacillus	Bacillus subtilis				Kingdom	2	2	0
lcl|AE000782.1_cds_AAB90763.1_465	2234	Archaea	Euryarchaeota	Archaeoglobi	Archaeoglobales	Archaeoglobaceae	Archaeoglobus	Archaeoglobus fulgidus				Phylum	3	3	0
lcl|CP003504.1_cds_AFM70729.1_1732	1354	Bacteria	Firmicutes	Bacilli	Lactobacillales	Enterococcaceae	Enterococcus	Enterococcus hirae				Class	4	4	0
lcl|NC_002655.2_cds_WP_000083954.1_525	562	Bacteria	Proteobacteria	Gammaproteobacteria	Enterobacterales	Enterobacteriaceae	Escherichia	Escherichia coli				Order	7	7	0
lcl|AP012306.1_cds_BAL37690.1_370	543	Bacteria	Proteobacteria	Gammaproteobacteria	Enterobacterales	Enterobacteriaceae	Escherichia	Escherichia coli				Family	9	9	0
lcl|FQ670179.2_cds_CBY83343.1_1233	936155	Bacteria	Proteobacteria	Epsilonproteobacteria	Campylobacterales	Helicobacteraceae	Helicobacter	Helicobacter felis				Genus	10	10	0
U97567.1:4435-6672	563041	Bacteria	Proteobacteria	Epsilonproteobacteria	Campylobacterales	Helicobacteraceae	Helicobacter	Helicobacter pylori				Species	14	14	0
U59625.1:1863-4088	907237	Bacteria	Proteobacteria	Epsilonproteobacteria	Campylobacterales	Helicobacteraceae	Helicobacter	Helicobacter pylori
lcl|FM991728.1_cds_CAX30179.1_1415	592205	Bacteria	Proteobacteria	Epsilonproteobacteria	Campylobacterales	Helicobacteraceae	Helicobacter	Helicobacter pylori
lcl|AE000511.1_cds_AAD08539.1_1482	210	Bacteria	Proteobacteria	Epsilonproteobacteria	Campylobacterales	Helicobacteraceae	Helicobacter	Helicobacter pylori
lcl|AE001439.1_cds_AAD05935.1_350	210	Bacteria	Proteobacteria	Epsilonproteobacteria	Campylobacterales	Helicobacteraceae	Helicobacter	Helicobacter pylori
lcl|AE017354.1_cds_AAU27110.1_1002	446	Bacteria	Proteobacteria	Gammaproteobacteria	Legionellales	Legionellaceae	Legionella	Legionella pneumophila
lcl|AE006468.2_cds_AAL19452.1_488	28901	Bacteria	Proteobacteria	Gammaproteobacteria	Enterobacterales	Enterobacteriaceae	Salmonella	Salmonella typhi
lcl|NC_004631.1_cds_WP_000083918.1_2351	28901	Bacteria	Proteobacteria	Gammaproteobacteria	Enterobacterales	Enterobacteriaceae	Salmonella	Salmonella typhi
lcl|NC_007795.1_cds_YP_501328.1_2601	1280	Bacteria	Firmicutes	Bacilli	Bacillales	Staphylococcaceae	Staphylococcus	Staphylococcus aureus
lcl|BX571856.1_cds_CAG41616.1_2588	282458	Bacteria	Firmicutes	Bacilli	Bacillales	Staphylococcaceae	Staphylococcus	Staphylococcus aureus
lcl|BX571857.1_cds_CAG44259.1_2463	1280	Bacteria	Firmicutes	Bacilli	Bacillales	Staphylococcaceae	Staphylococcus	Staphylococcus aureus
lcl|BA000017.4_cds_BAB58719.1_2542	1280	Bacteria	Firmicutes	Bacilli	Bacillales	Staphylococcaceae	Staphylococcus	Staphylococcus aureus
lcl|BA000018.3_cds_BAB43648.1_2430	1280	Bacteria	Firmicutes	Bacilli	Bacillales	Staphylococcaceae	Staphylococcus	Staphylococcus aureus
lcl|AP009324.1_cds_BAF79424.1_2542	1280	Bacteria	Firmicutes	Bacilli	Bacillales	Staphylococcaceae	Staphylococcus	Staphylococcus aureus
lcl|CP000703.1_cds_ABQ50356.1_2542	1280	Bacteria	Firmicutes	Bacilli	Bacillales	Staphylococcaceae	Staphylococcus	Staphylococcus aureus
lcl|CP000046.1_cds_AAW38574.1_2507	1280	Bacteria	Firmicutes	Bacilli	Bacillales	Staphylococcaceae	Staphylococcus	Staphylococcus aureus
lcl|AP009351.1_cds_BAF68729.1_2467	1280	Bacteria	Firmicutes	Bacilli	Bacillales	Staphylococcaceae	Staphylococcus	Staphylococcus aureus
lcl|AP017922.1_cds_BBA25092.1_2382	1280	Bacteria	Firmicutes	Bacilli	Bacillales	Staphylococcaceae	Staphylococcus	Staphylococcus aureus
lcl|BA000033.2_cds_BAB96343.1_2478	1280	Bacteria	Firmicutes	Bacilli	Bacillales	Staphylococcaceae	Staphylococcus	Staphylococcus aureus
lcl|AJ938182.1_cds_CAI82119.1_2430	1280	Bacteria	Firmicutes	Bacilli	Bacillales	Staphylococcaceae	Staphylococcus	Staphylococcus aureus
lcl|CP000730.1_cds_ABX30538.1_2492	1280	Bacteria	Firmicutes	Bacilli	Bacillales	Staphylococcaceae	Staphylococcus	Staphylococcus aureus
lcl|CP000255.1_cds_ABD21730.1_74	1282	Bacteria	Firmicutes	Bacilli	Bacillales	Staphylococcaceae	Staphylococcus	Staphylococcus epidermidis
lcl|AE015929.1_cds_AAO03723.1_126	1282	Bacteria	Firmicutes	Bacilli	Bacillales	Staphylococcaceae	Staphylococcus	Staphylococcus aureus
lcl|CP000029.1_cds_AAW53023.1_2087	1282	Bacteria	Firmicutes	Bacilli	Bacillales	Staphylococcaceae	Staphylococcus	Staphylococcus epidermidis
lcl|AP006716.1_cds_BAE03805.1_496	1283	Bacteria	Firmicutes	Bacilli	Bacillales	Staphylococcaceae	Staphylococcus	Staphylococcus haemolyticus
lcl|AP008934.1_cds_BAE17442.1_297	29385	Bacteria	Firmicutes	Bacilli	Bacillales	Staphylococcaceae	Staphylococcus	Staphylococcus saprophyticus
lcl|NC_002505.1_cds_WP_001015221.1_2050	948564	Bacteria	Proteobacteria	Gammaproteobacteria	Vibrionales	Vibrionaceae	Vibrio	Vibrio cholerae
lcl|NC_003143.1_cds_WP_002208579.1_3055	632	Bacteria	Proteobacteria	Gammaproteobacteria	Enterobacterales	Yersiniaceae	Yersinia	Yersinia pestis
*Bold name is modified by NCBI taxonomy of full sequences.
